# Cell type specific allometry controls sex-differences in *Drosophila* body size

**DOI:** 10.1101/2025.08.25.671808

**Authors:** Soumitra Pal, Jerome Avellaneda, Celena M. Cherian, Puja Biswas, Georg Vogler, Elizabeth J. Rideout, Frank Schnorrer, Teresa M. Przytycka, Brian Oliver

## Abstract

Species and sex-specific differences in organ size are fundamental features of animal biology, yet the mechanisms that drive these differences remain debated. Adult female *Drosophila* are larger than males. While most organs are present across both sexes, the underlying mechanisms driving sex-specific organ and body size scaling of *Drosophila* remain unclear. Using single-nucleus transcriptomes from the Fly Cell Atlas, combined with experimental validation, we show that different *Drosophila* organs scale through distinct strategies, including cell size, cell number, or a combination of both, in an allometric rather than uniform manner. Larger female flight muscles develop from more myoblasts than in males, while cardiomyocyte numbers are the same despite forming a larger heart in females. Female fat body cells are larger and express more ribosomal protein-coding mRNAs, supporting increased cell size. In contrast, males have a greater number of fat body cells. Together, this sex-specific allometry in cell size and number define the cellular basis for differences in body and organ size between sexes in *Drosophila*. By uncovering how a conserved developmental system produces sex-specific proportions through distinct cellular strategies, our work offers a framework for dissecting sex differences in other species and systems.
