## Supplementary material for "Cell type specific allometry controls sex-differences in *Drosophila* body size": Supp Table 1

### Sheet: ReadMe
Worksheet	Summary	Columns	Unit	Description
FCA_Samples	FCA datasets that we analyzed in this study
		Tissue		FCA tissue dataset name
		Resolutions		Comma-separated list of FCA clustering resolutions: annotated for all datasets and additionally Leiden 4.0 for body and head.
		LoomFile		URL of the loom file
FCA_Annotations	FCA annotated cells that we considered in our analysis
		Annotation		Compendium of annotations given to all cells in FCA, including unannotated cells and artefacts.
		ShortAnnotation		Shorter version of FCA annotated cell types
		VeryShortAnnotation		Further shorter version of FCA annotated cell types
		BroadCellType		One of the nine broad classes assigned to FCA annotated cell types: blood, connective, epithelial, germ, immune, muscle, nervous, sensory, and stem
		SexSpecificity		Sex specificity of the annotation: female, male, or none. We considered only those cells with "no" sex specificity.
Leiden_Clusters	Cell number statistics to guide the selection of leiden cluster levels
		tissue_no		The order in which the tissue appear in the legend of the figure
		tissue		Tissue name, one of the 17 tissues from FCA
		resol		Clustering resolution of the leiden and annotated clusters
		ncluster		Number of clusters in the selected resolution
		min_count		Minimum number of cells across clusters in the selected resolution
		median_count		Median number of cells across clusters in the selected resolution
		max_count		Maximum number of cells across clusters in the selected resolution
		min_female_count		Minimum number of female cells across clusters in the selected resolution
		median_female_count		Median number of female cells across clusters in the selected resolution
		max_female_count		Maximum number of female cells across clusters in the selected resolution
		min_male_count		Minimum number of male cells across clusters in the selected resolution
		median_male_count		Median number of male cells across clusters in the selected resolution
		max_male_count		Maximum number of male cells across clusters in the selected resolution

### Sheet: FCA_Samples
Tissue	Resolutions	LoomFile
antenna	annotation	https://cloud.flycellatlas.org/index.php/s/PcHBoL23CmxGNsb
body	L4.0,annotation	https://cloud.flycellatlas.org/index.php/s/yNGaMWYFaNkFSKY
fat_body	annotation	https://cloud.flycellatlas.org/index.php/s/HApyeMyTeSkLTJS
gut	annotation	https://cloud.flycellatlas.org/index.php/s/4AFW3Q8N6eG4qXG
haltere	annotation	https://cloud.flycellatlas.org/index.php/s/pNe5feGDRXRK9K8
head	L4.0,annotation	https://cloud.flycellatlas.org/index.php/s/jtH5fGwLqtiSRSD
heart	annotation	https://cloud.flycellatlas.org/index.php/s/XWBLMJRTrw26qjg
leg	annotation	https://cloud.flycellatlas.org/index.php/s/ZX56j2CcMXnHXYc
male_reproductive_glands	annotation	https://cloud.flycellatlas.org/index.php/s/rSgw2GGSqRkLHgM
malpighian_tubule	annotation	https://cloud.flycellatlas.org/index.php/s/3HTntQjge85dNNC
oenocyte	annotation	https://cloud.flycellatlas.org/index.php/s/CHBRf3Sjo4ZggQA
proboscis_and_maxillary_palps	annotation	https://cloud.flycellatlas.org/index.php/s/6dooYZ72RC6Ktx7
trachea	annotation	https://cloud.flycellatlas.org/index.php/s/TzkJDf3jqaJPHGS
wing	annotation	https://cloud.flycellatlas.org/index.php/s/9xNnXyYPY6nyi7d

### Sheet: FCA_Annotations
Annotation	ShortAnnotation	VeryShortAnnotation	BroadCellType	SexSpecificity
16-cell germline cyst in germarium region 2a and 2b	germarium 16-cyst	germ16cyst	germ	female
adult abdominal pericardial cell	abdominal pericardial cell	abdpericard	muscle	mixed
adult alary muscle	alary muscle	alarymuscle	muscle	mixed
adult antenna glial cell	antenna glial cell	antenaglia	nervous	mixed
adult brain cell body glial cell	brain cell body glia	braincbglia	nervous	mixed
adult brain perineurial glial cell	brain perineurial glia	brainperiglia	nervous	mixed
adult differentiating enterocyte	differentiating enterocyte	diffenterocyte	epithelial	mixed
adult enterocyte	enterocyte	enterocyte	epithelial	mixed
adult esophagus	esophagus	esophagus	epithelial	mixed
adult fat body	fat body	fatbody	connective	mixed
adult glial cell	glial cell	glialcell	nervous	mixed
adult heart	heart	heart	muscle	mixed
adult heart ventral longitudinal muscle	heart ventral longitudinal muscle	heartvlm	muscle	mixed
adult hindgut	hindgut	hindgut	epithelial	mixed
adult hindgut*	hindgut*	hindgut*	epithelial	mixed
adult lamina epithelial/marginal glial cell	lamina glia	laminaglia	nervous	mixed
adult Malpighian tubule	MT	malptube	epithelial	mixed
adult Malpighian tubule bar-shaped cell of initial segment	MT bar-shaped cell of initial segment	mtbarinitseg	epithelial	mixed
adult Malpighian tubule principal cell	MT principal cell	mtprincipal	epithelial	mixed
adult Malpighian tubule principal cell of initial segment	MT principal cell of initial segment	mtprincinitseg	epithelial	mixed
adult Malpighian tubule principal cell of lower segment	MT principal cell of lower segment	mtprinclowseg	epithelial	mixed
adult Malpighian tubule principal cell of lower ureter	MT principal cell of lower ureter	mtprinclowuret	epithelial	mixed
adult Malpighian tubule stellate cell of main segment	MT stellate cell of main segment	mtstellate	epithelial	mixed
adult midgut enterocyte	midgut enterocyte	mgentero	epithelial	mixed
adult midgut-hindgut hybrid zone	midgut-hindgut hybrid zone	mghghybrid	epithelial	mixed
adult midgut*	midgut*	midgut*	epithelial	mixed
adult neuron	neuron	neuron	nervous	mixed
adult oenocyte	oenocyte	oenocyte	epithelial	mixed
adult olfactory receptor neuron acid-sensing, Ir64a	ORN acid-sensing, Ir64a	ornir64a+	nervous	mixed
adult olfactory receptor neuron acid-sensing, Ir75a/b/c, Ir64a	ORN acid-sensing inc Ir75	ornir7564+	nervous	mixed
adult olfactory receptor neuron Gr21a/63a	ORN Gr21a/63a	orngr2163+	nervous	mixed
adult olfactory receptor neuron Ir56a+, Orco-	ORN Ir56a+, Orco-	ornir56a+	nervous	mixed
adult olfactory receptor neuron Ir75d	ORN Ir75d	ornir75d+	nervous	mixed
adult olfactory receptor neuron Ir84a, Ir31a, Ir76a, Ir76b, Ir8a, Or35a	ORN including Ir84a	ornir84a+	nervous	mixed
adult olfactory receptor neuron Or13a	ORN Or13a	ornor13a+	nervous	mixed
adult olfactory receptor neuron Or22a, Or42b, Or59b	ORN Or22a, Or42b, Or59b	ornor22a+	nervous	mixed
adult olfactory receptor neuron Or47a, Or56a and likely other ORN types	Or47a and other ORN	ornor47a	nervous	mixed
adult olfactory receptor neuron Or47b	ORN Or47b	ornor47b	nervous	mixed
adult olfactory receptor neuron Or65	ORN Or65	ornor65	nervous	mixed
adult olfactory receptor neuron Or67a and likely other unknown ORN types	Or67a and other ORN	ornor67a	nervous	mixed
adult olfactory receptor neuron Or67d	ORN Or67d	ornor67d	nervous	mixed
adult olfactory receptor neuron Or85a, Or43b	ORN Or85a, Or43b	ornor85a+	nervous	mixed
adult olfactory receptor neuron Or88a	ORN Or88a	ornor88a	nervous	mixed
adult olfactory receptor neuron Or92a	ORN Or92a	ornor92a	nervous	mixed
adult olfactory receptor neuron unknown type, Orco-	ORN unknown type, Orco-	ornorco-	nervous	mixed
adult optic chiasma glial cell	optic chiasma glia	opticglia	nervous	mixed
adult ostium	ostium	ostium	muscle	mixed
adult peripheral nervous system	peripheral nervous system	PNS	nervous	mixed
adult peripheral neuron of the heart	peripheral neuron of the heart	PNSheart	nervous	mixed
adult pylorus	pylorus	pylorus	epithelial	mixed
adult renal stem cell	renal stem cell	renalstem	stem	mixed
adult reticular neuropil associated glial cell	reticular neuropil associated glia	reticularglia	nervous	mixed
adult salivary gland	salivary gland	salivarygland	epithelial	mixed
adult tracheal cell	tracheal cell	tracheal	epithelial	mixed
adult tracheocyte	tracheocyte	tracheocyte	epithelial	mixed
adult ventral nervous system	ventral nervous system	VNS	nervous	mixed
alpha/beta Kenyon cell	alpha/beta Kenyon cell	abkenyon	nervous	mixed
antennal lobe projection neuron	antennal lobe projection neuron	antlobeneuron	nervous	mixed
antennal trichoid sensillum at4	antennal trichoid sensillum at4	anttrichoid	nervous	mixed
anterior ejaculatory duct	anterior ejaculatory duct	anteriorejaduct	epithelial	male
antimicrobial peptide-producing cell	antimicrobial peptide-producing cell	antimicropept	immune	mixed
auditory sensory neuron	auditory sensory neuron	auditorysensor	nervous	mixed
bitter-sensitive labellar taste bristle	bitter-sensitive labellar taste bristle	tastebristle	sensory	mixed
btl-GAL4 positive female cell, cluster 1, likely to be ovary cell	suspected ovary cluster 1	artefact1	artefact	mixed
btl-GAL4 positive female cell, cluster 2, likely to be ovary cell	suspected ovary cluster 2	artefact2	artefact	mixed
btl-GAL4 positive female cell, cluster 3, likely to be ovary cell	suspected ovary cluster 3	artefact3	artefact	mixed
btl-GAL4 positive female cell, likely to be ovary cell, sim+	suspected ovary sim+	artefactsim+	artefact	mixed
btl-GAL4 positive female cell, likely to be ovary cell, sim+, H15+	suspected ovary sim+, H15+	artefacth15+	artefact	mixed
cardia (1)	cardia (1)	cardia1	muscle	mixed
cardia (2)	cardia (2)	cardia2	muscle	mixed
cardiomyocyte, working adult heart muscle (non-ostia)	cardiomyocyte (non-ostia)	cardiomyocyte	muscle	mixed
cell body glial cell	cell body glial cell	CBglia	nervous	mixed
central main body follicle cell ca. St. 6-8	follicle cell St. 6-8	folliclest68	epithelial	female
centrifugal neuron C2	centrifugal neuron C2	C2neuron	nervous	mixed
centrifugal neuron C3	centrifugal neuron C3	C3neuron	nervous	mixed
choriogenic main body follicle cell and corpus luteum	choriogenic follicle	chorfolli	germ	female
choriogenic main body follicle cell St. 12	choriogenic follicle St. 12	chorfolli12	germ	female
choriogenic main body follicle cell St. 14	choriogenic follicle St. 14	chorfolli14	epithelial	female
CNS surface associated glial cell	CNS glia	CNSglia	nervous	mixed
columnar neuron T1	columnar neuron T1	T1colneuron	nervous	mixed
cone cell	cone cell	cone	sensory	mixed
copper cell	copper cell	copper	epithelial	mixed
crop	crop	crop	muscle	mixed
crystal cell	crystal cell	crystal	blood	male
cyst cell branch a	cyst cell a	cysta	germ	male
cyst cell branch b	cyst cell b	cystb	germ	male
cyst cell intermediate	cyst cell intermediate	cystab	germ	male
cyst stem cell	cyst stem cell	cyststem	stem	male
distal medullary amacrine neuron Dm10	distal medullary amacrine neuron Dm10	Dm10neuron	nervous	mixed
distal medullary amacrine neuron Dm11	distal medullary amacrine neuron Dm11	Dm11neuron	nervous	mixed
distal medullary amacrine neuron Dm12	distal medullary amacrine neuron Dm12	Dm12neuron	nervous	mixed
distal medullary amacrine neuron Dm3	distal medullary amacrine neuron Dm3	Dm3neuron	nervous	mixed
distal medullary amacrine neuron Dm8	distal medullary amacrine neuron Dm8	Dm8neuron	nervous	mixed
distal medullary amacrine neuron Dm9	distal medullary amacrine neuron Dm9	Dm9neuron	nervous	mixed
dopaminergic neuron	dopaminergic neuron	dopamineuron	nervous	mixed
dopaminergic PAM neuron	dopaminergic PAM neuron	PAMneuron	nervous	mixed
dorsal appendage forming follicle cell	appendage follicle	appnfolli	epithelial	female
dorsal rim area	dorsal rim area	dorsalrim	nervous	mixed
early cyst cell 1	early cyst 1	earlycyst1	germ	male
early cyst cell 2	early cyst 2	earlycyst2	germ	male
early elongation stage spermatid	early elong spermatid	eesperm	germ	male
early-mid elongation-stage spermatid	mid elong spermatid	mesperm	epithelial	male
ejaculatory bulb	ejaculatory bulb	ejabulb	muscle	male
ejaculatory bulb epithelium	ejaculatory bulb epithelium	ejabulbepi	epithelial	male
ensheathing glial cell	ensheathing glial cell	ensheathglia	nervous	mixed
enteroblast	enteroblast	enteroblast	stem	mixed
enterocyte of anterior adult midgut epithelium	enterocyte of AME	enteocyteame	epithelial	mixed
enterocyte of posterior adult midgut epithelium	enterocyte of PME	enteocytepme	epithelial	mixed
enterocyte-like	enterocyte-like	enteocytelike	epithelial	mixed
enteroendocrine cell	enteroendocrine cell	enteroendocrine	epithelial	mixed
eo support cell	eo support cell	eosupport	connective	mixed
epidermal cell of the abdominal posterior compartment	epidermal cell of APC	epidermapc	epithelial	mixed
epidermal cell that specialized in antimicrobial response	epidermal cell antimicrobial	epidermantimic	immune	mixed
epithelial cell	epithelial cell	epithelial	epithelial	mixed
escort cell	escort cell	escort	connective	female
eye photoreceptor cell	eye photoreceptor cell	eyephotorecptor	sensory	mixed
female reproductive system	female reproductive system	femalereprod	germ	female
follicle cell	follicle cell	follicle	epithelial	female
follicle cell St. 9+	follicle cell St. 9+	folliclest9	epithelial	female
follicle stem cell and prefollicle cell	follicle stem	folliclestem	epithelial	female
gamma Kenyon cell	gamma Kenyon cell	gammakenyon	nervous	mixed
germ cell stage 4 and later	germ cell 4 later	germcell4l	germ	yes
germinal proliferation center hub	germ proliferation	permprolif	germ	male
germline cell	germline cell	germline	germ	yes
germline cell, unknown stage	germline unknown	germlineukn	germ	yes
gustatory receptor neuron	gustatory receptor neuron	gustaneuron	nervous	mixed
gustatory receptor neuron of the labellum	gustatory receptor neuron of the labellum	gustaneurlab	nervous	mixed
head cyst cell	head cyst cell	headcyst	germ	mixed
hemocyte	hemocyte	hemocyte	blood	mixed
indirect flight muscle	indirect flight muscle	indirectflight	muscle	mixed
intestinal stem cell	intestinal stem cell	intestinstem	stem	mixed
Johnston organ neuron	Johnston organ neuron	johnorgneuron	nervous	mixed
Kenyon cell	Kenyon cell	kenyon	nervous	mixed
labral sense organ mechanosensory neuron	labral sense organ MSN	labralsenseorg	nervous	mixed
lamina intrinsic amacrine neuron Lai	lamina intrinsic amacrine Lai	laminamacrine	nervous	mixed
lamina monopolar neuron L1	lamina monopolar neuron L1	L1neuron	nervous	mixed
lamina monopolar neuron L2	lamina monopolar neuron L2	L2neuron	nervous	mixed
lamina monopolar neuron L3	lamina monopolar neuron L3	L3neuron	nervous	mixed
lamina monopolar neuron L4	lamina monopolar neuron L4	L4neuron	nervous	mixed
lamina monopolar neuron L5	lamina monopolar neuron L5	L5neuron	nervous	mixed
lamina wide-field 1 neuron	lamina wide-field 1 neuron	LW1neuron	nervous	mixed
lamina wide-field 2 neuron	lamina wide-field 2 neuron	LW2neuron	nervous	mixed
late cyst cell branch a	late cyst a	latecysta	germ	male
late cyst cell branch b	late cyst b	latecystb	germ	male
late primary spermatocyte	late spermatocyte	latescyte	germ	male
leg muscle motor neuron	leg muscle motor neuron	legmotorneuron	nervous	mixed
leg taste bristle chemosensory neuron	leg taste bristle chem neuron	legtastebristle	nervous	mixed
lobula columnar neuron LC10	lobula columnar neuron LC10	LC10neuron	nervous	mixed
lobula columnar neuron LC12	lobula columnar neuron LC12	LC12neuron	nervous	mixed
lobula columnar neuron LC17	lobula columnar neuron LC17	LC17neuron	nervous	mixed
main body follicle cell ca. until St. 5	follicle cell St. 5	folliclest5	epithelial	female
male accessory gland	male accessory gland	maleaccessgland	epithelial	male
male accessory gland main cell	male accessory gland main cell	maleaccessmain	epithelial	male
male accessory gland secondary cell	male accessory gland secondary	maleaccess2nd	epithelial	male
male germline differentiating cell	male germline differentiating cell	malegermline	germ	male
male gonad associated epithelium	male gonad epithelium	malegonadepithe	epithelial	male
male reproductive tract muscle	male reproductive tract muscle	malerepromuscle	muscle	male
maturing primary spermatocyte	maturing spermatocyte	maturescyte	germ	male
maxillary palp olfactory receptor neuron	maxillary palp ORN	maxpulporn	nervous	mixed
maxillary palpus	maxillary palpus	maxpulp	epithelial	mixed
mechanosensory neuron	mechanosensory neuron	mechsensneuron	nervous	mixed
mechanosensory neuron of haltere	mechanosensory neuron of haltere	mechsenshaltere	nervous	mixed
mechanosensory neuron of leg chordotonal organ	mechanosensory neuron of leg chordotonal organ	mechsensleg	nervous	mixed
medullary intrinsic neuron Mi1	medullary intrinsic neuron Mi1	Mi1neuron	nervous	mixed
medullary intrinsic neuron Mi15	medullary intrinsic neuron Mi15	Mi15neuron	nervous	mixed
medullary intrinsic neuron Mi4	medullary intrinsic neuron Mi4	Mi4neuron	nervous	mixed
medullary intrinsic neuron Mi9	medullary intrinsic neuron Mi9	Mi9neuron	nervous	mixed
mid-late elongation-stage spermatid	mid-late elongation-stage spermatid	midlatestid	germ	male
mid-late proliferating spermatogonia	mid-late proliferating spermatogonia	midlatepstid	germ	male
midgut	midgut	midgut	epithelial	mixed
midgut large flat cell	midgut large flat cell	mgutlargeflat	epithelial	mixed
multidendritic neuron	multidendritic neuron	dendriteneuron	nervous	mixed
muscle cell	muscle cell	muscle	muscle	mixed
neuron of haltere	neuron of haltere	neuronhaltere	nervous	mixed
nociceptive neuron	nociceptive neuron	nocicepneuron	nervous	mixed
ocellus retinula cell	ocellus retinula cell	ocellusretinula	nervous	mixed
octopaminergic/tyraminergic neuron	octopaminergic neuron	octoneuron	nervous	mixed
olfactory receptor neuron	olfactory receptor neuron	olfactneuron	nervous	mixed
olfactory receptor neuron, coeloconics	olfactory receptor neuron, coeloconics	coeloneuron	nervous	mixed
optic-lobe-associated cortex glial cell	optic-lobe-associated cortex glia	opticlobeglia	nervous	mixed
outer photoreceptor cell	outer photoreceptor cell	outerphotorecp	nervous	mixed
ovarian sheath muscle	ovarian sheath muscle	ovarysheath	muscle	female
ovary cell	ovary cell	ovary	germ	female
oviduct	oviduct	oviduct	epithelial	female
pericerebral adult fat mass	pericerebral adult fat mass	PCfat	connective	mixed
perineurial glial sheath	perineurial glial sheath	PNglia	nervous	mixed
peripheral glial cell	peripheral glial cell	peripheralglia	nervous	mixed
pheromone-sensing neuron	pheromone-sensing neuron	pherosensneuron	nervous	mixed
photoreceptor	photoreceptor	photorecptor	sensory	mixed
photoreceptor cell R7	photoreceptor cell R7	photorecptor7	sensory	mixed
photoreceptor cell R8	photoreceptor cell R8	photorecptor8	sensory	mixed
photoreceptor-like	photoreceptor-like	photorecptorlike	sensory	mixed
pigment cell	pigment cell	pigment	epithelial	male
polar follicle cell	polar follicle	polarfollicle	epithelial	female
post-mitotic endocycling nurse cell	nurse cell	nurse	germ	female
post-mitotic germ cell early 16-cell cyst	early 16-cyst	early16cyst	germ	male
posterior midgut*	posterior midgut*	postmidgut*	epithelial	mixed
posterior terminal follicle cell ca. St. 5-8	follicle cell St. 5-8	folliclest58	epithelial	female
Poxn neuron	Poxn neuron	poxneuron	nervous	mixed
prefollicle cell/stalk follicle cell	prefollicle cell	prefollicle	epithelial	female
principal cell*	principal cell*	principal*	epithelial	mixed
proximal medullary amacrine neuron Pm2	proximal medullary amacrine neuron Pm2	Pm2neuron	nervous	mixed
proximal medullary amacrine neuron Pm4	proximal medullary amacrine neuron Pm4	Pm4neuron	nervous	mixed
sacculus/arista neuron	sacculus/arista neuron	sacculusneuron	nervous	mixed
scolopidial neuron	scolopidial neuron	scolopneuron	nervous	mixed
secretory cell of the male reproductive tract	secretory cell of the male reproductive tract	secretorymale	epithelial	male
seminal vesicle	seminal vesicle	seminalvescle	epithelial	male
sensory neuron	sensory neuron	sensoryneuron	nervous	mixed
skeletal muscle of head	skeletal muscle of head	headskelemusc	muscle	mixed
spermatid	spermatid	spermatid	germ	male
spermatocyte	spermatocyte	scyte	germ	male
spermatocyte 0	spermatocyte 0	scyte0	germ	male
spermatocyte 1	spermatocyte 1	scyte1	germ	male
spermatocyte 2	spermatocyte 2	scyte2	germ	male
spermatocyte 3	spermatocyte 3	scyte3	germ	male
spermatocyte 4	spermatocyte 4	scyte4	germ	male
spermatocyte 5	spermatocyte 5	scyte5	germ	male
spermatocyte 6	spermatocyte 6	scyte6	germ	male
spermatocyte 7a	spermatocyte 7a	scyte7a	germ	male
spermatocyte cyst cell branch a	spermatocyte cyst a	scysta	germ	male
spermatocyte cyst cell branch b	spermatocyte cyst b	scystb	germ	male
spermatogonium	spermatogonium	spermgon	germ	male
spermatogonium-spermatocyte transition	sperm transition	spermtran	germ	male
stalk follicle cell	stalk follicle cell	stalkfollicle	epithelial	female
stretch follicle cell	stretch follicle cell	stretchfollicle	epithelial	female
subperineurial glial cell	subperineurial glia	Spglia	nervous	mixed
T neuron T2	T neuron T2	T2neuron	nervous	mixed
T neuron T2a	T neuron T2a	T2aneuron	nervous	mixed
T neuron T3	T neuron T3	T3neuron	nervous	mixed
T neuron T4/T5	T neuron T4/T5	T4/T5neuron	nervous	mixed
T neuron T4/T5a-b	T neuron T4/T5a-b	T4/T5abneuron	nervous	mixed
T neuron T4/T5c-d	T neuron T4/T5c-d	T4/T5cdneuron	nervous	mixed
tendon cell	tendon cell	tendon	connective	mixed
testis	testis	testis	germ	male
tormogen cell	tormogen cell	tormogen	epithelial	mixed
transmedullary neuron Tm1	transmedullary neuron Tm1	Tm1neuron	nervous	mixed
transmedullary neuron Tm2	transmedullary neuron Tm2	Tm2neuron	nervous	mixed
transmedullary neuron Tm20	transmedullary neuron Tm20	Tm20neuron	nervous	mixed
transmedullary neuron Tm29	transmedullary neuron Tm29	Tm29neuron	nervous	mixed
transmedullary neuron Tm3a	transmedullary neuron Tm3a	Tm3aneuron	nervous	mixed
transmedullary neuron Tm4	transmedullary neuron Tm4	Tm4neuron	nervous	mixed
transmedullary neuron Tm5c	transmedullary neuron Tm5c	Tm5cneuron	nervous	mixed
transmedullary neuron Tm9	transmedullary neuron Tm9	Tm9neuron	nervous	mixed
transmedullary Y neuron TmY14	transmedullary Y neuron TmY14	TmY14neuron	nervous	mixed
transmedullary Y neuron TmY4	transmedullary Y neuron TmY4	TmY4neuron	nervous	mixed
transmedullary Y neuron TmY5a	transmedullary Y neuron TmY5a	TmY5aneuron	nervous	mixed
transmedullary Y neuron TmY8	transmedullary Y neuron TmY8	TmY8neuron	nervous	mixed
unannotated	unannotated	unannot	unannotated	mixed
visceral muscle	visceral muscle	visceramuscle	muscle	mixed
visceral muscle of the crop	visceral muscle of the crop	visceramuscrop	muscle	mixed
visceral muscle of the midgut	visceral muscle of the midgut	visceramusmgut	muscle	mixed
young germ cell	young germ cell	younggerm	germ	female

### Sheet: Leiden_Clusters
tissue_no	tissue	resol	ncluster	min_count	median_count	max_count	min_female_count	median_female_count	max_female_count	min_male_count	median_male_count	max_male_count
1	head	L0.4	35	24	1357	34144	6	705	16722	18	652	17422
1	head	L0.6	37	24	1500	23580	6	814	11650	18	688	11930
1	head	L0.8	43	24	1227	19448	6	632	9574	18	595	9874
1	head	L1.0	49	24	1030	14764	6	515	7155	18	508	7609
1	head	L1.2	53	24	1043	13815	6	532	6673	18	511	7142
1	head	L1.4	53	24	1225	10534	6	588	5087	9	605	5447
1	head	L1.6	60	24	1046	8090	6	534.5	3860	13	512.5	4230
1	head	L1.8	60	24	996.5	7621	6	519.5	3627	18	473	3994
1	head	L2.0	65	24	1034	6151	6	525	3012	18	509	3139
1	head	annotation	81	2	368	43196	1	205	21344	1	188	21852
1	head	L4.0	94	25	685	5831	12	351.5	2829	13	356	3002
1	head	L6.0	121	14	589	3719	6	301	1818	6	297	1901
1	head	L8.0	146	9	509.5	3272	5	266.5	1600	3	258	1672
1	head	L10.0	176	10	449.5	2263	4	224.5	1125	2	213	1180
1	head	L12.0	210	9	370	1911	4	184.5	1044	3	188	969
1	head	L14.0	240	9	312	1763	4	162	964	3	159.5	817
1	head	L16.0	270	9	278.5	1578	4	137	783	3	138.5	795
1	head	L18.0	306	8	228	1347	4	118	722	3	115	625
1	head	L20.0	338	8	215	1203	4	108.5	623	3	107.5	603
1	head	L25.0	412	6	165.5	1192	3	83.5	593	3	81	599
1	head	L50.0	880	3	71	653	2	35	351	1	35	316
2	body	L0.4	23	43	1815	18720	0	1108	13107	43	707	8286
2	body	L0.6	32	43	1659.5	16143	0	967.5	11462	43	570	5447
2	body	annotation	33	11	617	27879	0	306	19778	0	264	8259
2	body	L0.8	35	43	1563	15778	0	840	11116	43	532	5874
2	body	L1.0	40	137	1355.5	15323	14	773	11027	50	534.5	4296
2	body	L1.2	45	11	993	13063	0	453	9439	0	348	3624
2	body	L1.4	49	11	823	14035	0	454	10292	0	332	3743
2	body	L1.6	51	11	755	13828	0	454	10197	0	317	3631
2	body	L1.8	53	11	825	8416	0	460	6477	0	332	3093
2	body	L2.0	56	11	788.5	8488	0	451.5	6561	0	339.5	2666
2	body	L4.0	82	11	657.5	6038	0	394.5	4332	0	251	1706
2	body	L6.0	109	11	539	4015	0	314	3984	0	200	1331
2	body	L8.0	132	17	534	2497	0	337	2481	0	182.5	1101
2	body	L10.0	152	4	476.5	2193	0	283.5	2185	0	160.5	1087
2	body	L12.0	177	7	424	1944	0	277	1456	0	127	901
2	body	L14.0	198	4	412	1856	0	244	1383	0	122.5	696
2	body	L16.0	228	2	351	1596	0	215	1311	0	92.5	798
2	body	L18.0	255	2	302	1325	0	197	1233	0	76	633
2	body	L20.0	279	2	279	1181	0	176	935	0	64	592
2	body	L25.0	368	2	216	1107	0	129	710	0	46.5	502
2	body	L50.0	767	1	94	467	0	61	392	0	21	298
3	antenna	annotation	25	38	360	11533	20	169	5538	18	192	5995
3	antenna	L0.4	30	37	545	4012	20	291.5	1990	17	286.5	2022
3	antenna	L0.6	33	37	505	3753	20	285	1853	17	283	1900
3	antenna	L0.8	36	37	500	3736	20	256.5	1846	17	272.5	1890
3	antenna	L1.0	37	37	544	3090	20	277	1522	17	294	1580
3	antenna	L1.2	42	37	521.5	2962	20	241.5	1459	17	288	1555
3	antenna	L1.4	44	1	508.5	2877	1	242	1410	0	271.5	1467
3	antenna	L1.6	46	1	499.5	2796	1	233.5	1380	0	259.5	1416
3	antenna	L1.8	50	1	490	2777	1	225.5	1366	0	254	1411
3	antenna	L2.0	53	1	472	2720	1	223	1340	0	236	1380
3	antenna	L4.0	66	1	382.5	1348	1	190	627	0	199	721
3	antenna	L6.0	86	1	347	1130	1	168.5	521	0	181.5	609
3	antenna	L8.0	100	1	270.5	932	1	130.5	505	0	138	486
3	antenna	L10.0	117	8	230	878	1	112	504	2	109	398
4	body_wall	annotation	18	24	463.5	4554	12	226	2263	4	121	2291
4	body_wall	L0.4	18	31	629	3011	12	399	2015	17	249.5	1286
4	body_wall	L0.6	21	31	557	2364	12	356	1220	17	176	1200
4	body_wall	L0.8	25	31	450	2328	12	252	1205	0	163	1183
4	body_wall	L1.0	26	31	431	2274	12	247.5	1121	0	166.5	1159
4	body_wall	L1.4	27	31	453	2204	12	273	1094	0	167	1119
4	body_wall	L1.2	28	15	442	2151	9	256	1107	0	161.5	1103
4	body_wall	L1.6	32	31	349.5	1545	12	204.5	1104	0	143.5	759
4	body_wall	L1.8	35	11	401	1410	0	193	1076	0	121	690
4	body_wall	L2.0	36	11	359.5	1316	0	204	921	0	121	633
4	body_wall	L4.0	52	12	224	981	0	135.5	641	0	85.5	461
4	body_wall	L6.0	72	21	191	707	2	105	453	0	68.5	312
4	body_wall	L8.0	94	7	147	483	0	99.5	380	0	57	282
4	body_wall	L10.0	111	8	135	356	0	79	332	0	52	196
5	fat_body	annotation	13	56	374	16950	0	211	10350	22	195	6600
5	fat_body	L0.4	15	14	614	6938	0	354	4595	4	351	2709
5	fat_body	L0.6	18	14	521	7468	0	339.5	4935	4	266	2533
5	fat_body	L0.8	22	14	768.5	4671	0	374	3259	4	299	1869
5	fat_body	L1.0	26	14	614	3639	0	361.5	1767	14	292.5	1872
5	fat_body	L1.2	28	14	715.5	3634	0	385	1764	4	273.5	1870
5	fat_body	L1.6	29	14	806	2244	0	376	1416	4	291	1157
5	fat_body	L1.4	29	14	670	2319	0	394	1529	4	282	1191
5	fat_body	L1.8	33	14	714	2072	0	372	1415	4	290	907
5	fat_body	L2.0	34	14	821.5	2085	0	388.5	1416	4	275	808
5	fat_body	L4.0	60	14	479.5	1134	0	254	787	1	176	588
5	fat_body	L6.0	84	9	343.5	841	0	201.5	464	0	116	434
5	fat_body	L8.0	118	9	228.5	563	0	130.5	370	0	78.5	269
5	fat_body	L10.0	140	14	196	460	0	109	364	0	74	269
6	gut	L0.4	22	31	405.5	1511	0	205	895	8	185.5	882
6	gut	annotation	23	13	271	4565	0	138	2974	11	127	1591
6	gut	L0.6	23	31	367	1511	0	201	895	8	171	866
6	gut	L0.8	26	31	295	1507	0	152.5	894	8	191	688
6	gut	L1.0	28	31	304	1295	0	152.5	880	8	178.5	607
6	gut	L1.2	29	34	284	1292	0	148	879	11	165	608
6	gut	L1.4	33	31	299	973	0	148	622	11	128	577
6	gut	L1.6	35	31	285	931	0	146	617	8	101	586
6	gut	L1.8	38	20	253	962	0	121	614	3	114.5	567
6	gut	L2.0	40	19	244.5	918	0	113.5	590	7	96.5	418
6	gut	L4.0	58	13	156	717	0	76.5	485	2	67	347
6	gut	L6.0	73	12	139	488	0	67	312	3	59	231
6	gut	L8.0	92	13	119.5	298	0	59.5	195	2	51.5	173
6	gut	L10.0	108	13	107	275	0	50	184	2	44	160
7	haltere	annotation	8	39	319	3511	20	156.5	1927	19	193	1584
7	haltere	L0.4	16	39	263.5	1847	19	125	995	19	117.5	852
7	haltere	L0.6	17	39	272	1771	14	107	976	19	118	795
7	haltere	L0.8	20	39	247.5	976	14	121	546	19	114	430
7	haltere	L1.0	20	39	245.5	1073	14	116.5	548	19	121.5	525
7	haltere	L1.2	21	39	231	921	14	109	516	12	121	405
7	haltere	L1.4	23	21	179	981	0	92	497	12	110	484
7	haltere	L1.6	26	33	217.5	738	2	100	443	12	101	334
7	haltere	L1.8	28	16	192	740	2	89.5	443	5	90	297
7	haltere	L2.0	29	16	230	737	2	107	443	5	104	294
7	haltere	L4.0	45	39	126	296	0	70	193	10	70	213
7	haltere	L6.0	64	10	98.5	248	1	47.5	186	0	50.5	145
7	haltere	L8.0	83	12	68	185	1	37	139	0	36	104
7	haltere	L10.0	98	11	65.5	137	0	33	88	0	32	78
8	heart	annotation	16	35	303.5	3449	16	180.5	1847	3	123	1602
8	heart	L0.4	17	14	458	1778	5	181	1171	9	194	1017
8	heart	L0.6	21	14	339	1424	5	178	823	9	182	840
8	heart	L0.8	23	14	346	1356	5	170	821	9	195	834
8	heart	L1.0	28	14	244.5	1281	5	133.5	714	9	118	820
8	heart	L1.2	28	14	286.5	1183	5	136	652	9	117	834
8	heart	L1.4	29	14	305	1163	5	123	671	9	110	657
8	heart	L1.6	33	14	219	1083	5	119	655	9	102	638
8	heart	L1.8	35	14	203	1002	5	118	622	8	106	625
8	heart	L2.0	39	14	208	974	5	85	502	8	94	625
8	heart	L4.0	57	12	164	777	5	76	251	0	67	591
8	heart	L6.0	74	12	126.5	327	5	62.5	253	0	62.5	276
8	heart	L8.0	94	12	101	270	4	41	172	0	46	213
8	heart	L10.0	108	12	94	247	0	37.5	140	0	43	151
9	leg	annotation	10	97	335.5	5891	47	196	2636	44	156.5	3255
9	leg	L0.4	19	28	258	5363	13	140	2387	15	118	2976
9	leg	L0.6	22	13	246	2804	5	135.5	1346	8	131.5	1458
9	leg	L0.8	24	13	248.5	2368	5	141.5	1165	8	124	1203
9	leg	L1.0	28	13	216	2269	4	125	1114	8	90.5	1155
9	leg	L1.2	29	13	240	1922	4	120	1034	8	145	944
9	leg	L1.4	34	13	162	1825	4	84	962	8	70	901
9	leg	L1.6	36	13	224	1591	5	94	812	8	98	779
9	leg	L1.8	38	13	201	1511	5	95	764	8	86.5	747
9	leg	L2.0	40	13	165.5	1143	5	86	571	8	75	606
9	leg	L4.0	57	13	202	658	5	95	412	8	99	338
9	leg	L6.0	78	13	150	486	5	73.5	312	6	74.5	258
9	leg	L8.0	104	13	114	395	4	53.5	296	8	64	154
9	leg	L10.0	121	6	109	392	0	48	295	6	54	147
10	oenocyte	annotation	13	20	602	3749	8	174	1003	12	421	2746
10	oenocyte	L0.4	21	45	223	3773	10	90	1018	23	153	2755
10	oenocyte	L0.6	30	21	207	2633	5	82	958	13	115	1777
10	oenocyte	L0.8	34	16	194.5	2586	0	50.5	939	13	91.5	1647
10	oenocyte	L1.0	35	21	201	2328	2	66	905	13	116	1423
10	oenocyte	L1.2	37	7	202	2018	2	90	820	0	116	1329
10	oenocyte	L1.4	40	16	189.5	2071	0	45.5	857	13	115	1214
10	oenocyte	L1.6	42	21	170	2036	2	45.5	843	13	98	1220
10	oenocyte	L2.0	46	11	164	1688	0	52	703	11	89.5	1047
10	oenocyte	L1.8	46	21	160.5	1841	0	45.5	763	13	87.5	1078
10	oenocyte	L4.0	74	13	151	602	0	49	247	2	75	428
10	oenocyte	L6.0	91	11	149	431	0	42	173	2	76	299
10	oenocyte	L8.0	107	17	117	365	0	39	160	2	75	285
10	oenocyte	L10.0	126	7	106	308	0	34	136	2	61.5	280
11	testis	L0.4	30	33	633	8319	0	0	0	33	633	8319
11	testis	L0.6	36	35	611	7112	0	0	0	35	611	7112
11	testis	L0.8	37	61	635	6805	0	0	0	61	635	6805
11	testis	annotation	39	8	503	10166	0	0	0	8	503	10166
11	testis	L1.0	40	52	640.5	6123	0	0	0	52	640.5	6123
11	testis	L1.2	43	26	445	6474	0	0	0	26	445	6474
11	testis	L1.4	44	35	444.5	6328	0	0	0	35	444.5	6328
11	testis	L1.6	51	50	422	5690	0	0	0	50	422	5690
11	testis	L1.8	56	51	413.5	5052	0	0	0	51	413.5	5052
11	testis	L2.0	57	12	396	5480	0	0	0	12	396	5480
11	testis	L4.0	84	12	330	2557	0	0	0	12	330	2557
11	testis	L6.0	111	12	346	1153	0	0	0	12	346	1153
11	testis	L8.0	132	8	306.5	1066	0	0	0	8	306.5	1066
11	testis	L10.0	154	12	268.5	825	0	0	0	12	268.5	825
12	trachea	annotation	11	40	1009	9508	21	1007	5083	2	97	4425
12	trachea	L0.4	29	12	350	6840	0	235	5665	0	63	3078
12	trachea	L0.6	31	12	350	5253	0	235	4110	0	70	2351
12	trachea	L0.8	31	12	350	5009	0	235	3933	0	70	2244
12	trachea	L1.0	33	12	284	4124	0	161	3222	0	62	1803
12	trachea	L1.2	36	12	273	4116	0	157	3851	0	62	1807
12	trachea	L1.4	37	12	316	4079	0	155	3552	0	62	1792
12	trachea	L1.6	40	12	406	3034	0	226	2978	0	62	1372
12	trachea	L1.8	42	12	406	2761	0	226	2733	0	62	969
12	trachea	L2.0	45	12	318	2705	0	171	2681	0	62	888
12	trachea	L4.0	69	12	297	1339	0	189	1338	0	48	446
12	trachea	L6.0	86	6	240.5	1236	0	133.5	1235	0	30.5	418
12	trachea	L8.0	109	6	227	732	0	141	637	0	30	298
12	trachea	L10.0	127	6	184	660	0	133	660	0	29	290
13	wing	annotation	8	39	700.5	11523	9	237	6314	30	463.5	5209
13	wing	L0.4	17	73	444	4573	19	173	2664	39	271	1909
13	wing	L0.6	21	73	324	3581	19	122	2039	37	182	1542
13	wing	L0.8	26	62	340	3185	10	118	1724	39	188.5	1481
13	wing	L1.0	29	62	356	2861	10	122	1492	39	185	1369
13	wing	L1.2	31	63	406	1713	10	124	999	39	184	780
13	wing	L1.4	33	63	405	1533	10	132	859	39	191	766
13	wing	L1.8	34	63	414.5	1440	10	137.5	829	39	203.5	764
13	wing	L1.6	35	50	410	1410	10	131	802	24	192	766
13	wing	L2.0	36	63	418	1270	10	133.5	692	38	198	759
13	wing	L4.0	57	23	291	694	0	130	412	5	136	471
13	wing	L6.0	77	23	183	471	0	102	325	5	85	332
13	wing	L8.0	98	22	145.5	407	0	76.5	223	0	63.5	284
13	wing	L10.0	124	21	116	372	0	57.5	184	0	49.5	270
14	male_reproductive_glands	annotation	14	59	230	7349	0	0	0	59	230	7349
14	male_reproductive_glands	L0.4	20	16	183	3701	0	0	0	16	183	3701
14	male_reproductive_glands	L0.6	26	10	159.5	3019	0	0	0	10	159.5	3019
14	male_reproductive_glands	L0.8	30	10	146.5	2921	0	0	0	10	146.5	2921
14	male_reproductive_glands	L1.0	32	10	149.5	1899	0	0	0	10	149.5	1899
14	male_reproductive_glands	L1.2	34	10	149.5	1662	0	0	0	10	149.5	1662
14	male_reproductive_glands	L1.4	35	7	150	1900	0	0	0	7	150	1900
14	male_reproductive_glands	L2.0	39	10	150	1060	0	0	0	10	150	1060
14	male_reproductive_glands	L1.6	39	7	144	1457	0	0	0	7	144	1457
14	male_reproductive_glands	L1.8	40	10	149.5	1311	0	0	0	10	149.5	1311
14	male_reproductive_glands	L4.0	69	10	131	601	0	0	0	10	131	601
14	male_reproductive_glands	L6.0	89	10	135	493	0	0	0	10	135	493
14	male_reproductive_glands	L8.0	112	10	114.5	383	0	0	0	10	114.5	383
14	male_reproductive_glands	L10.0	137	8	88	255	0	0	0	8	88	255
15	malpighian_tubule	L0.4	16	20	461.5	2719	7	268.5	1637	8	118	1499
15	malpighian_tubule	annotation	18	20	316	2716	7	183	1635	9	114.5	1497
15	malpighian_tubule	L0.6	18	20	335	2273	7	201.5	1637	8	121.5	1512
15	malpighian_tubule	L0.8	20	20	309	2267	7	188.5	1631	8	104	1436
15	malpighian_tubule	L1.0	21	5	345	2260	4	197	1632	1	136	1118
15	malpighian_tubule	L1.2	23	7	328	1986	6	195	1430	1	127	930
15	malpighian_tubule	L1.4	27	7	287	1971	6	173	1417	1	110	1015
15	malpighian_tubule	L1.8	29	4	327	1218	4	207	816	0	111	849
15	malpighian_tubule	L1.6	29	8	327	1229	7	196	878	0	114	840
15	malpighian_tubule	L2.0	32	8	316.5	1135	7	189	775	1	125.5	762
15	malpighian_tubule	L4.0	49	1	271	806	0	135	575	0	90	386
15	malpighian_tubule	L6.0	66	2	209.5	437	2	105	286	0	78.5	247
15	malpighian_tubule	L8.0	86	2	164.5	326	2	80	222	0	73	170
15	malpighian_tubule	L10.0	108	3	124	307	3	61.5	185	0	51.5	146
16	proboscis_and_maxillary_palps	annotation	16	151	481	13315	76	201.5	6987	68	303	6328
16	proboscis_and_maxillary_palps	L0.4	21	82	489	5931	9	254	3001	68	291	3071
16	proboscis_and_maxillary_palps	L0.6	27	54	475	4556	0	182	3001	47	222	2399
16	proboscis_and_maxillary_palps	L0.8	32	36	375	4307	0	148	2926	9	214.5	2192
16	proboscis_and_maxillary_palps	L1.0	36	28	355	4278	0	123	2906	9	201.5	2152
16	proboscis_and_maxillary_palps	L1.2	40	12	339.5	4243	0	128	2892	0	199	1965
16	proboscis_and_maxillary_palps	L1.4	42	12	287.5	3356	0	97	2270	0	198.5	1742
16	proboscis_and_maxillary_palps	L1.8	44	41	348.5	2704	0	127.5	1861	12	188.5	1396
16	proboscis_and_maxillary_palps	L1.6	44	28	324	2572	0	113	1766	9	199.5	1696
16	proboscis_and_maxillary_palps	L2.0	50	21	266.5	2429	0	87	1665	9	164.5	1658
16	proboscis_and_maxillary_palps	L4.0	67	10	260	1762	0	79	1086	6	163	676
16	proboscis_and_maxillary_palps	L6.0	90	11	234.5	974	0	80.5	518	6	118.5	617
16	proboscis_and_maxillary_palps	L8.0	115	7	182	736	0	78	360	0	94	521
16	proboscis_and_maxillary_palps	L10.0	135	7	171	704	0	78	277	0	85	439
17	ovary	L0.4	20	94	654	5557	94	654	5557	0	0	0
17	ovary	annotation	22	75	386.5	8825	75	386.5	8825	0	0	0
17	ovary	L0.6	27	94	612	4108	94	612	4108	0	0	0
17	ovary	L0.8	28	75	587	4059	75	587	4059	0	0	0
17	ovary	L1.0	31	21	467	3154	21	467	3154	0	0	0
17	ovary	L1.2	33	21	467	2701	21	467	2701	0	0	0
17	ovary	L1.4	38	21	397	2784	21	397	2784	0	0	0
17	ovary	L1.6	38	21	391	2803	21	391	2803	0	0	0
17	ovary	L1.8	42	8	399	2196	8	399	2196	0	0	0
17	ovary	L2.0	43	8	378	2251	8	378	2251	0	0	0
17	ovary	L4.0	64	3	323	1243	3	323	1243	0	0	0
17	ovary	L6.0	86	1	238.5	804	1	238.5	804	0	0	0
17	ovary	L8.0	96	1	216.5	656	1	216.5	656	0	0	0
17	ovary	L10.0	115	1	186	532	1	186	532	0	0	0
