## Supplementary material for "Cell type specific allometry controls sex-differences in *Drosophila* body size": Supp Table 2

### Sheet: ReadMe
Worksheet	Summary	Columns	Unit	Description
SymbolsGroups	Ribosomal protein genes and other translation related genes
		symbol		Gene symbol
		GeneGroup		Our grouping of the genes: RP, translation-related, or special
		GeneSubgroup		Our subgrouping of genes: large RP, small RP, eIFs, eEFs, eRFs, and mitochondrial

### Sheet: SymbolsGroups
symbol	GeneGroup	GeneSubgroup
Rack1	RP	RpL
RpL10	RP	RpL
RpL10Aa	RP	RpL
RpL10Ab	RP	RpL
RpL11	RP	RpL
RpL12	RP	RpL
RpL13	RP	RpL
RpL13A	RP	RpL
RpL14	RP	RpL
RpL15	RP	RpL
RpL17	RP	RpL
RpL18	RP	RpL
RpL18A	RP	RpL
RpL19	RP	RpL
RpL21	RP	RpL
RpL22	RP	RpL
RpL22-like	RP	RpL
RpL23	RP	RpL
RpL23A	RP	RpL
RpL24	RP	RpL
RpL24-like	RP	RpL
RpL26	RP	RpL
RpL27	RP	RpL
RpL27A	RP	RpL
RpL28	RP	RpL
RpL29	RP	RpL
RpL3	RP	RpL
RpL30	RP	RpL
RpL31	RP	RpL
RpL32	RP	RpL
RpL34a	RP	RpL
RpL34b	RP	RpL
RpL35	RP	RpL
RpL35A	RP	RpL
RpL36	RP	RpL
RpL36A	RP	RpL
RpL37A	RP	RpL
RpL37a	RP	RpL
RpL37b	RP	RpL
RpL38	RP	RpL
RpL39	RP	RpL
RpL4	RP	RpL
RpL40	RP	RpL
RpL41	RP	RpL
RpL5	RP	RpL
RpL6	RP	RpL
RpL7	RP	RpL
RpL7-like	RP	RpL
RpL7A	RP	RpL
RpL8	RP	RpL
RpL9	RP	RpL
RpLP0	RP	RpL
RpLP0-like	RP	RpL
RpLP1	RP	RpL
RpLP2	RP	RpL
RpS10a	RP	RpS
RpS10b	RP	RpS
RpS11	RP	RpS
RpS12	RP	RpS
RpS13	RP	RpS
RpS14a	RP	RpS
RpS14b	RP	RpS
RpS15	RP	RpS
RpS15Aa	RP	RpS
RpS15Ab	RP	RpS
RpS16	RP	RpS
RpS17	RP	RpS
RpS18	RP	RpS
RpS19a	RP	RpS
RpS19b	RP	RpS
RpS2	RP	RpS
RpS20	RP	RpS
RpS21	RP	RpS
RpS23	RP	RpS
RpS24	RP	RpS
RpS25	RP	RpS
RpS26	RP	RpS
RpS27	RP	RpS
RpS27A	RP	RpS
RpS28-like	RP	RpS
RpS28a	RP	RpS
RpS28b	RP	RpS
RpS29	RP	RpS
RpS3	RP	RpS
RpS30	RP	RpS
RpS3A	RP	RpS
RpS4	RP	RpS
RpS5a	RP	RpS
RpS5b	RP	RpS
RpS6	RP	RpS
RpS7	RP	RpS
RpS8	RP	RpS
RpS9	RP	RpS
sta	RP	RpS
DENR	special	special
MCTS1	special	special
pix	special	special
Myc	special	special
InR	special	special
NELF-B	special	special
Nelf-A	special	special
Nelf-E	special	special
tor	special	special
eEF1alpha1	translation	eEFs
eEF1alpha2	translation	eEFs
eEF1beta	translation	eEFs
eEF1delta	translation	eEFs
eEF1gamma	translation	eEFs
eEF2	translation	eEFs
eEF5	translation	eEFs
eEFSec	translation	eEFs
eIF1	translation	eIFs
eIF1A	translation	eIFs
eIF2Balpha	translation	eIFs
eIF2Bbeta	translation	eIFs
eIF2Bdelta	translation	eIFs
eIF2Bepsilon	translation	eIFs
eIF2Bgamma	translation	eIFs
eIF2D	translation	eIFs
eIF2alpha	translation	eIFs
eIF2beta	translation	eIFs
eIF2gamma	translation	eIFs
eIF3a	translation	eIFs
eIF3b	translation	eIFs
eIF3c	translation	eIFs
eIF3d1	translation	eIFs
eIF3d2	translation	eIFs
eIF3e	translation	eIFs
eIF3f1	translation	eIFs
eIF3f2	translation	eIFs
eIF3g1	translation	eIFs
eIF3g2	translation	eIFs
eIF3h	translation	eIFs
eIF3i	translation	eIFs
eIF3j	translation	eIFs
eIF3k	translation	eIFs
eIF3l	translation	eIFs
eIF3m	translation	eIFs
eIF4A	translation	eIFs
eIF4B	translation	eIFs
eIF4E1	translation	eIFs
eIF4E3	translation	eIFs
eIF4E4	translation	eIFs
eIF4E5	translation	eIFs
eIF4E6	translation	eIFs
eIF4E7	translation	eIFs
eIF4EHP	translation	eIFs
eIF4G1	translation	eIFs
eIF4G2	translation	eIFs
eIF4H1	translation	eIFs
eIF4H2	translation	eIFs
eIF5	translation	eIFs
eIF5B	translation	eIFs
eRF1	translation	eRFs
eRF3	translation	eRFs
mEFG1	translation	mito
mEFTs	translation	mito
mEFTu1	translation	mito
mEFTu2	translation	mito
mIF2	translation	mito
mIF3	translation	mito
mRF1	translation	mito
mRRF1	translation	mito
mRRF2	translation	mito
