## Supplementary material for "Cell type specific allometry controls sex-differences in *Drosophila* body size": Supp Table 5

### Sheet: ReadMe
Worksheet	Summary	Columns	Unit	Description
MuscleSizeAdult	Volume of nucleus of adult indirect flight muscle
		Replicate		Fly individual of a particular sex
		Sex		Sex of the fly
		MuscleSizeAdult	μm3	Estimated total adult dorsal longitudinal flight muscle volume
MuscleSize48hAPF	Volume of nucleus of larval (48h APF) indirect flight muscle
		Replicate		Fly individual of a particular sex
		Sex		Sex of the fly
		MuscleSize48hAPF	μm3	Estimated total larval (48h APF) dorsal longitudinal flight muscle volume
MuscleNucleiCountAdult	Number of nucleus of adult indirect flight muscle
		Replicate		Fly individual of a particular sex
		Sex		Sex of the fly
		MuscleNucleiCountAdult		Count of flight muscle nuclei (histone-RFP) in representative high-resolution confocal volumes of adult dorsal longitudinal flight muscles
MuscleNucleiCount48hAPF	Number of nucleus of larval (48h APF) indirect flight muscle
		Replicate		Fly individual of a particular sex
		Sex		Sex of the fly
		MuscleNucleiCount48hAPF		Count of flight muscle nuclei (histone-RFP) in representative high-resolution confocal volumes of larval (48h APF) dorsal longitudinal flight muscles
MuscleNucleiDensityAdult	Nuclear density of adult indirect flight muscle
		Replicate		Fly individual of a particular sex
		Sex		Sex of the fly
		MuscleNucleiDensityAdult	1/(106 μm3)	Count of flight muscle nuclei (histone-RFP) per unit volume in representative high-resolution confocal volumes of adult dorsal longitudinal flight muscles
MuscleNucleiDensity48hAPF	Nuclear density of larval (48h APF) indirect flight muscle
		Replicate		Fly individual of a particular sex
		Sex		Sex of the fly
		MuscleNucleiDensity48hAPF	1/(106 μm3)	Count of flight muscle nuclei (histone-RFP) per unit volume in representative high-resolution confocal volumes of larval (48h APF) dorsal longitudinal flight muscles

### Sheet: MuscleSizeAdult
Replicate	Sex	MuscleSizeAdult
1	Female	9.14305e+07
2	Female	107078491
3	Female	103534207
4	Female	102997841
5	Female	104532043
1	Male	6.90363e+07
2	Male	67128480
3	Male	6.82253e+07
4	Male	6.94774e+07
5	Male	6.83816e+07

### Sheet: MuscleSize48hAPF
Replicate	Sex	MuscleSize48hAPF
1	Female	2.13019e+07
2	Female	19188529
3	Female	2.17602e+07
4	Female	2.16185e+07
1	Male	13589611
2	Male	1.22055e+07
3	Male	1.19484e+07
4	Male	1.15711e+07

### Sheet: MuscleNucleiCountAdult
Replicate	Sex	MuscleNucleiCountAdult
1	Female	29718.3
2	Female	30370.6
3	Female	26987
4	Female	32938.8
1	Male	18946.9
2	Male	20781.4
3	Male	19960
4	Male	20808.7
5	Male	21164.7

### Sheet: MuscleNucleiCount48hAPF
Replicate	Sex	MuscleNucleiCount48hAPF
1	Female	26314
2	Female	24007.6
3	Female	23902.7
4	Female	24951.1
1	Male	16192
2	Male	18406.3
3	Male	16953.2

### Sheet: MuscleNucleiDensityAdult
Replicate	Sex	MuscleNucleiDensityAdult
1	Female	291.6
2	Female	298
3	Female	264.8
4	Female	323.2
1	Male	276.8
2	Male	303.6
3	Male	291.6
4	Male	304
5	Male	309.2

### Sheet: MuscleNucleiDensity48hAPF
Replicate	Sex	MuscleNucleiDensity48hAPF
1	Female	1300
2	Female	1477.78
3	Female	1361.11
1	Male	1394.44
2	Male	1272.22
3	Male	1266.67
4	Male	1322.22
