## Supplementary material for "Cell type specific allometry controls sex-differences in *Drosophila* body size": Supp Table 6

### Sheet: ReadMe
Worksheet	Summary	Columns	Unit	Description
HeartNuclearNucleolarVolume	Estimated volume of nucleus and nucleolus in three celltypes in heart
		SampleID		SampleID for the experimental data
		Marker		Fluorescent markers: DAPI for nucleus and Fibrillarin for nucleolus
		Sex		Sex of the fly
		Celltype		Heart cell type - Carcass, Cardiomyocyte (CM) or Pericordial cell (PC)
		MeanVolume	μm3	Estimated nuclear or nucleolar volume
HeartStatistics	Different statistics on fly heart
		FlyID		Fly identification number
		Sex		Sex of the fly
		EDD	μm	End diastolic diameter
		ESD	μm	End systolic diameter
		FS	%	Fractional shortening, FS = (EDD – ESD) * 100 / EDD
		SV	μm3	Stroke volume

### Sheet: HeartNuclearNucleolarVolume
SampleID	Marker	Sex	Celltype	MeanVolume
01-ApoTome	DAPI	Female	CM	544.935
01-ApoTome	DAPI	Female	Carcass	274.333
01-ApoTome	DAPI	Female	PC	1408.77
01-ApoTome	Fibri	Female	CM	11.8783
01-ApoTome	Fibri	Female	Carcass	22.6894
01-ApoTome	Fibri	Female	PC	42.3336
02-ApoTome	DAPI	Female	CM	399.51
02-ApoTome	DAPI	Female	Carcass	218.838
02-ApoTome	DAPI	Female	PC	1214.28
02-ApoTome	Fibri	Female	CM	10.3385
02-ApoTome	Fibri	Female	Carcass	9.3102
02-ApoTome	Fibri	Female	PC	49.1587
03-ApoTome	DAPI	Female	CM	681.846
03-ApoTome	DAPI	Female	Carcass	328.998
03-ApoTome	DAPI	Female	PC	729.228
03-ApoTome	Fibri	Female	CM	2.64046
03-ApoTome	Fibri	Female	Carcass	25.6858
03-ApoTome	Fibri	Female	PC	51.1056
04-ApoTome	DAPI	Female	CM	488.583
04-ApoTome	DAPI	Female	Carcass	201.496
04-ApoTome	DAPI	Female	PC	1012.32
04-ApoTome	Fibri	Female	CM	17.1189
04-ApoTome	Fibri	Female	Carcass	14.6515
04-ApoTome	Fibri	Female	PC	26.0395
05-ApoTome	DAPI	Male	CM	645.299
05-ApoTome	DAPI	Male	Carcass	298.387
05-ApoTome	DAPI	Male	PC	947.725
05-ApoTome	Fibri	Male	CM	0.97344
05-ApoTome	Fibri	Male	Carcass	3.23341
05-ApoTome	Fibri	Male	PC	28.2568
06-ApoTome	DAPI	Male	CM	550.278
06-ApoTome	DAPI	Male	Carcass	197.182
06-ApoTome	DAPI	Male	PC	535.176
06-ApoTome	Fibri	Male	CM	1.98744
06-ApoTome	Fibri	Male	Carcass	4.18414
06-ApoTome	Fibri	Male	PC	47.8067
07-ApoTome	DAPI	Male	Carcass	260.125
07-ApoTome	DAPI	Male	PC	1399.37
07-ApoTome	Fibri	Male	Carcass	6.33128
07-ApoTome	Fibri	Male	PC	32.5816
08-ApoTome	DAPI	Male	CM	258.156
08-ApoTome	DAPI	Male	Carcass	163.482
08-ApoTome	DAPI	Male	PC	820.062
08-ApoTome	Fibri	Male	CM	3.88159
08-ApoTome	Fibri	Male	Carcass	10.0384
08-ApoTome	Fibri	Male	PC	24.3641

### Sheet: HeartStatistics
FlyID	Sex	EDD	ESD	FS	SV
TRAF0007_01_3wf	Female	85.28	52.78	0.373689	3462.3
TRAF0007_02_3wf	Female	85.02	61.62	0.275101	2696.7
TRAF0007_03_3wf	Female	64.74	43.42	0.317025	1811.53
TRAF0007_04_3wf	Female	100.36	66.04	0.324192	4321.55
TRAF0007_05_3wf	Female	101.92	75.92	0.2675	3631.56
TRAF0007_06_3wf	Female	79.56	56.68	0.294118	2539.97
TRAF0007_07_3wf	Female	78.52	57.2	0.264901	2272.59
TRAF0007_08_3wf	Female	79.56	52	0.338809	3034.53
TRAF0007_09_3wf	Female	91	56.42	0.372093	4003.79
TRAF0007_10_3wf	Female	85.28	59.8	0.321429	2804.79
TRAF0007_11_3wf	Female	87.36	60.06	0.298478	3160.89
TRAF0007_12_3wf	Female	76.96	49.66	0.35106	2717.83
TRAF0007_13_3wf	Female	81.38	63.83	0.209342	2002.85
TRAF0007_14_3wf	Female	84.24	59.28	0.305699	2813.5
TRAF0007_15_3wf	Female	79.3	51.22	0.34681	2884.86
TRAF0007_16_3wf	Female	86.84	57.72	0.327485	3401.34
TRAF0007_17_3wf	Female	91.52	58.76	0.350575	3717.99
TRAF0007_18_3wf	Female	79.95	56.94	0.278473	2473.41
TRAF0007_19_3wf	Female	74.75	56.42	0.22555	1899.05
TRAF0008_01_3wm	Male	63.765	44.145	0.297332	1651.95
TRAF0008_02_3wm	Male	66.705	45.125	0.276365	1616.82
TRAF0008_03_3wm	Male	66.705	39.24	0.403727	2285.67
TRAF0008_04_3wm	Male	74.56	47.74	0.333286	2576.17
TRAF0008_05_3wm	Male	61.805	42.84	0.291024	1556.67
TRAF0008_06_3wm	Male	66.055	45.125	0.315066	1857.99
TRAF0008_07_3wm	Male	62.78	42.51	0.270031	1495.88
TRAF0008_08_3wm	Male	71.94	48.4	0.327217	2224.88
TRAF0008_09_3wm	Male	75.86	47.085	0.362727	2645.4
TRAF0008_10_3wm	Male	69.6475	45.13	0.338069	2210.24
TRAF0008_11_3wm	Male	65.725	43.82	0.313205	1739.64
TRAF0008_12_3wm	Male	73.25	51.34	0.292772	2143.95
TRAF0008_13_3wm	Male	70.795	46.9225	0.319404	2210.49
TRAF0008_14_3wm	Male	66.705	42.51	0.338452	2080.75
TRAF0008_15_3wm	Male	81.1	45.78	0.404733	3023.35
TRAF0008_16_3wm	Male	61.475	38.0975	0.360169	1842.54
TRAF0008_17_3wm	Male	63.435	42.18	0.285573	1709.98
TRAF0008_18_3wm	Male	64.75	44.47	0.296008	1758.66
TRAF0008_19_3wm	Male	65.4	45.29	0.300939	1769.45
TRAF0008_20_3wm	Male	67.36	43.49	0.350979	2080.42
