## Supplementary material for "Cell type specific allometry controls sex-differences in *Drosophila* body size": Supp Table 7

### Sheet: ReadMe
Worksheet	Summary	Columns	Unit	Description
FatbodyCellCount	Volume and number of cells in fatbody samples
		Replicate		Individual fly pupa of a particular sex
		Sex		Sex of the fly pupa
		PupalVol		Pupa volume
		FatCellCount		Number of fat cells in the pupa sample
		CellCountPerVolume		Number of fat cells in the pupa sample normalized by total volume of the pupa
FatbodyArea	Nuclear and nucleolar area of cells in fatbody samples
		SlideNo		Slide number
		Sex		Sex of fly individual
		SampleNo		Sample number
		ImageNo		Image number
		NucleusNo		ID of the sampled nucleus
		NuclearArea	μm2	Area of the sampled nucleus
		NucleolarArea	μm2	Area of the nucleolus in the sampled nucleus
		RatioNucleolusToNucleusFormula		Excel formula used to compute the ratio - Nucleolar area : Nuclear area
		RatioNucleolusToNucleus		Computed value of the ratio - Nucleolar area : Nuclear area
FatbodyRPgeneAdult	mRNA levels of large (RpL), small (RpS), and mitochondrial large (mRpL) ribosomal subunit genes in w1118 adult abdominal carcasses
		Rpgene		RP gene name
		F1-F7		Relative mRNA abundance in replicated female flies
		M1-M7		Relative mRNA abundance in replicated female flies
FatbodyRPgeneLarva	mRNA levels of large (RpL), small (RpS), and mitochondrial large (mRpL) ribosomal subunit genes in w1118 larval abdominal carcasses
		Rpgene		RP gene name
		F1-F7		Relative mRNA abundance in replicated female flies
		M1-M7		Relative mRNA abundance in replicated female flies
FatbodyMycRNAi	Nuclear and nucleolar area of cells in fatbody Myc-RNAi samples
		Replicate		Fly individual of a particular sex
		Sex		Sex of the fly
		r4		The ratio of Nucleolar area to Nuclear area in the fly of genotype r4>+
		mycRNAi		The ratio of Nucleolar area to Nuclear area in the fly of genotype +>myc-RNAi
		r4mycRNAi		The ratio of Nucleolar area to Nuclear area in the fly of genotype r4>myc-RNAi
FatbodyProteinSynthesis	Fluorescent intensity of synthesised proteins in fatbody samples
		Replicate		Fly individual of a particular sex
		Sex		Sex of the fly
		FluorescentIntensity		Fluorescent intensity
		FluorescentIntensityPerArea		Fluorescent intensity per unit volume

### Sheet: FatbodyCellCount
Replicate	Sex	PupalVol	FatCellCount	CellCountPerVolume
1	Female	1.8422	895	485.833
2	Female	1.86764	674	360.883
3	Female	2.01487	1004	498.296
4	Female	1.73035	882	509.722
5	Female	1.64023	946	576.749
6	Female	1.84563	756	409.617
7	Female	1.83942	611	332.169
8	Female	1.4326	1160	809.718
9	Female	1.59335	820	514.64
10	Female	1.80371	1009	559.402
11	Female	1.88659	918	486.593
12	Female	1.84892	763	412.674
13	Female	1.76108	701	398.05
14	Female	1.97065	725	367.899
15	Female	1.67898	1045	622.403
16	Female	1.94408	757	389.387
17	Female	1.93492	869	449.115
18	Female	2.07125	756	364.996
19	Female	1.6136	766	474.715
20	Female	1.76516	970	549.524
21	Female	1.72535	992	574.955
22	Female	1.85842	703	378.278
23	Female	2.0127	812	403.438
24	Female	1.91334	907	474.04
25	Female	1.98088	902	455.353
1	Male	1.42678	802	562.105
2	Male	1.48517	565	380.428
3	Male	1.55172	700	451.112
4	Male	1.53612	795	517.536
5	Male	1.34451	830	617.328
6	Male	1.32745	941	708.876
7	Male	1.3749	685	498.218
8	Male	1.34679	631	468.52
9	Male	1.39501	589	422.221
10	Male	1.32139	658	497.961
11	Male	1.46295	870	594.688
12	Male	1.47858	932	630.333
13	Male	1.39781	796	569.461
14	Male	1.43991	764	530.589
15	Male	1.54257	785	508.89
16	Male	1.53776	866	563.156
17	Male	1.28389	778	605.969
18	Male	1.48698	977	657.034
19	Male	1.65082	760	460.378
20	Male	1.45976	776	531.594
21	Male	1.43217	698	487.372
22	Male	1.52451	756	495.897
23	Male	1.3973	730	522.436
24	Male	1.55555	742	477.003
25	Male	1.53885	778	505.573
26	Male	1.56351	843	539.17
27	Male	1.52374	773	507.305

### Sheet: FatbodyArea
SlideNo	Sex	SampleNo	ImageNo	NucleusNo	NuclearArea	NucleolarArea	RatioNucleolusToNucleusFormula	RatioNucleolusToNucleus
Slide no. 1 (100522)	Female	1	1.1	1	264.578	141.758	0.535789	0.535789
Slide no. 1 (100522)	Female	1	1.1	2	210.916	142.045	0.673467	0.673467
Slide no. 1 (100522)	Female	1	1.1	3	214.503	125.402	0.584617	0.584617
Slide no. 1 (100522)	Female	1	1.1	4	217.086	142.045	0.654326	0.654326
Slide no. 1 (100522)	Female	1	1.1	5	232.868	121.528	0.521875	0.521875
Slide no. 1 (100522)	Female	2	2	1	123.537	79.919	0.646924	0.646924
Slide no. 1 (100522)	Female	2	2	2	125.832	97.423	0.774231	0.774231
Slide no. 1 (100522)	Female	2	2	3	126.119	104.597	0.829352	0.829352
Slide no. 1 (100522)	Female	2	2	4	143.911	105.601	0.733794	0.733794
Slide no. 1 (100522)	Female	2	2	5	119.376	64.71	0.542069	0.542069
Slide no. 1 (100522)	Female	3	3.1	1	232.295	123.25	0.530575	0.530575
Slide no. 1 (100522)	Female	3	3.1	2	238.034	111.771	0.469559	0.469559
Slide no. 1 (100522)	Female	3	3.1	3	241.334	131.141	0.5434	0.5434
Slide no. 1 (100522)	Female	3	3.1	4	369.462	156.107	0.422525	0.422525
Slide no. 1 (100522)	Female	3	3.1	5	232.725	138.315	0.594328	0.594328
Slide no. 1 (100522)	Female	4	4.2	1	236.886	120.667	0.509388	0.509388
Slide no. 1 (100522)	Female	4	4.2	2	172.894	82.071	0.47469	0.47469
Slide no. 1 (100522)	Female	4	4.2	3	161.559	77.91	0.482239	0.482239
Slide no. 1 (100522)	Female	4	4.2	4	220.529	89.101	0.404033	0.404033
Slide no. 1 (100522)	Female	4	4.2	5	201.733	97.71	0.484353	0.484353
Slide no. 1 (100522)	Female	5	6	1	219.812	120.093	0.546344	0.546344
Slide no. 1 (100522)	Female	5	6	2	283.087	158.546	0.560061	0.560061
Slide no. 1 (100522)	Female	5	6	3	260.56	151.085	0.579847	0.579847
Slide no. 1 (100522)	Female	5	6	4	331.439	193.124	0.582683	0.582683
Slide no. 1 (100522)	Female	5	6	5	259.986	152.233	0.585543	0.585543
Slide no. 2 (100522)	Male	1	1.1	1	142.476	34.435	0.24169	0.24169
Slide no. 2 (100522)	Male	1	1.1	2	156.824	51.079	0.325709	0.325709
Slide no. 2 (100522)	Male	1	1.2	1	94.984	40.031	0.42145	0.42145
Slide no. 2 (100522)	Male	1	1.2	4	112.919	40.318	0.357052	0.357052
Slide no. 2 (100522)	Male	1	1.2	5	156.393	49.501	0.316517	0.316517
Slide no. 2 (100522)	Male	2	2.1	1	245.638	90.68	0.369161	0.369161
Slide no. 2 (100522)	Male	2	2.1	2	286.961	127.41	0.443998	0.443998
Slide no. 2 (100522)	Male	2	2.1	3	193.555	68.727	0.355077	0.355077
Slide no. 2 (100522)	Male	2	2.1	4	230.429	66.862	0.290163	0.290163
Slide no. 2 (100522)	Male	2	2.1	5	222.394	75.471	0.339357	0.339357
Slide no. 2 (100522)	Male	3	4	1	122.389	43.475	0.35522	0.35522
Slide no. 2 (100522)	Male	3	4	2	158.689	66.575	0.419531	0.419531
Slide no. 2 (100522)	Male	3	4	3	125.545	43.761	0.348568	0.348568
Slide no. 2 (100522)	Male	3	4	4	123.967	42.901	0.346068	0.346068
Slide no. 2 (100522)	Male	3	4	5	117.654	36.014	0.306101	0.306101
Slide no. 2 (100522)	Male	4	5	1	156.393	68.727	0.439451	0.439451
Slide no. 2 (100522)	Male	4	5	2	138.745	50.649	0.365051	0.365051
Slide no. 2 (100522)	Male	4	5	3	138.602	40.174	0.289852	0.289852
Slide no. 2 (100522)	Male	4	5	4	122.819	39.601	0.322434	0.322434
Slide no. 2 (100522)	Male	4	5	5	152.95	55.67	0.363975	0.363975
Slide no. 2 (100522)	Male	5	6	1	149.076	50.075	0.335902	0.335902
Slide no. 2 (100522)	Male	5	6	2	152.95	46.488	0.303942	0.303942
Slide no. 2 (100522)	Male	5	6	3	127.984	53.375	0.417044	0.417044
Slide no. 2 (100522)	Male	5	6	4	172.607	54.953	0.318371	0.318371
Slide no. 2 (100522)	Male	5	6	5	127.697	44.766	0.350564	0.350564
Slide no. 3 (110522)	Male	1	1.1	1	174.472	74.466	0.426808	0.426808
Slide no. 3 (110522)	Male	1	1.1	2	150.08	54.379	0.362333	0.362333
Slide no. 3 (110522)	Male	1	1.1	3	168.876	58.396	0.345792	0.345792
Slide no. 3 (110522)	Male	1	1.1	4	114.784	40.031	0.348751	0.348751
Slide no. 3 (110522)	Male	1	1.1	5	201.303	61.41	0.305063	0.305063
Slide no. 3 (110522)	Male	2	2.1	1	199.725	73.892	0.369969	0.369969
Slide no. 3 (110522)	Male	2	2.1	2	189.394	73.462	0.387879	0.387879
Slide no. 3 (110522)	Male	2	2.1	3	275.769	86.088	0.312174	0.312174
Slide no. 3 (110522)	Male	2	2.1	4	234.16	78.484	0.335173	0.335173
Slide no. 3 (110522)	Male	2	2.1	5	282.943	97.854	0.345844	0.345844
Slide no. 3 (110522)	Male	3	3	1	147.928	60.262	0.407374	0.407374
Slide no. 3 (110522)	Male	3	3	2	155.533	61.123	0.392991	0.392991
Slide no. 3 (110522)	Male	3	3	3	228.277	81.066	0.355121	0.355121
Slide no. 3 (110522)	Male	3	3	4	169.307	75.901	0.448304	0.448304
Slide no. 3 (110522)	Male	3	3	5	207.472	76.475	0.368604	0.368604
Slide no. 3 (110522)	Male	4	5.1	1	176.481	73.749	0.417886	0.417886
Slide no. 3 (110522)	Male	4	5.1	2	199.007	63.562	0.319396	0.319396
Slide no. 3 (110522)	Male	4	5.1	3	177.198	66.718	0.376517	0.376517
Slide no. 3 (110522)	Male	4	5.1	4	168.876	68.01	0.402722	0.402722
Slide no. 3 (110522)	Male	4	5.1	5	262.712	87.236	0.332059	0.332059
Slide no. 3 (110522)	Male	5	6.2	1	149.937	62.557	0.417222	0.417222
Slide no. 3 (110522)	Male	5	6.2	2	175.62	64.71	0.368466	0.368466
Slide no. 3 (110522)	Male	5	6.2	3	133.58	61.266	0.458647	0.458647
Slide no. 3 (110522)	Male	5	6.2	4	168.159	52.227	0.310581	0.310581
Slide no. 3 (110522)	Male	5	6.2	5	163.137	53.518	0.328056	0.328056
Slide no. 4 (110522)	Female	1	1.1	1	272.039	146.78	0.539555	0.539555
Slide no. 4 (110522)	Female	1	1.1	2	349.518	186.381	0.533252	0.533252
Slide no. 4 (110522)	Female	1	1.2	1	205.464	123.537	0.601259	0.601259
Slide no. 4 (110522)	Female	1	1.2	2	233.873	122.102	0.522087	0.522087
Slide no. 4 (110522)	Female	1	1.2	3	211.203	119.089	0.56386	0.56386
Slide no. 4 (110522)	Female	2	2.1	1	233.155	115.358	0.49477	0.49477
Slide no. 4 (110522)	Female	2	2.1	2	217.373	120.81	0.555773	0.555773
Slide no. 4 (110522)	Female	2	2.1	3	192.981	122.963	0.637177	0.637177
Slide no. 4 (110522)	Female	2	2.1	4	180.068	107.467	0.596813	0.596813
Slide no. 4 (110522)	Female	2	2.1	5	169.594	115.789	0.682742	0.682742
Slide no. 4 (110522)	Female	3	3.2	1	286.243	157.828	0.551378	0.551378
Slide no. 4 (110522)	Female	3	3.2	2	217.373	110.623	0.508909	0.508909
Slide no. 4 (110522)	Female	3	3.2	3	210.199	111.054	0.528328	0.528328
Slide no. 4 (110522)	Female	3	3.2	4	247.79	151.802	0.612624	0.612624
Slide no. 4 (110522)	Female	3	3.2	5	251.664	166.007	0.659637	0.659637
Slide no. 4 (110522)	Female	4	4.2	1	222.394	110.623	0.497419	0.497419
Slide no. 4 (110522)	Female	4	4.2	2	264.147	137.598	0.520914	0.520914
Slide no. 4 (110522)	Female	4	4.2	3	278.926	156.68	0.561726	0.561726
Slide no. 4 (110522)	Female	4	4.2	4	298.726	174.615	0.584532	0.584532
Slide no. 4 (110522)	Female	4	4.2	5	251.377	120.236	0.478309	0.478309
Slide no. 4 (110522)	Female	5	5.1	1	213.355	105.171	0.492939	0.492939
Slide no. 4 (110522)	Female	5	5.2	2	180.785	111.484	0.616666	0.616666
Slide no. 4 (110522)	Female	5	5.2	3	250.373	148.933	0.594844	0.594844
Slide no. 4 (110522)	Female	5	5.2	4	231.577	117.797	0.508673	0.508673
Slide no. 4 (110522)	Female	5	5.2	5	188.677	127.554	0.676044	0.676044

### Sheet: FatbodyRPgeneAdult
Rpgene	F1	F2	F3	F4	F5	F6	F7	M1	M2	M3	M4	M5	M6	M7
RpL6	0.826642	1.31327	0.857081	0.933505	1.1455	1.13783	0.680585	0.41676	0.455858	0.680392	0.556256	0.247655	0.367687	0.338093
RpL14	0.901846	1.1998	0.944213	0.850156	1.41339	0.928937	0.675628	1.87765	0.476741	0.622406	0.389827	0.184545	0.262311	0.261089
RpL21	0.781551	0.991721	0.98647	1.136	0.598265	1.48049	1.00151	0.450119	0.592313	0.746999	0.336109	0.239095	0.545048	0.340617
RpL22	1.20516	1.37799	0.963514	0.542825	0.124865	4.19257	1.69447	0.476228	0.64728	0.616842	0.190589	0.762454	2.26445	1.0175
RpL23	0.847433	1.24202	0.781097	1.0565	0.827318	0.738905	1.45109	0.38171	0.446329	0.527861	0.378212	0.330238	0.650039	0.502617
RpL27	0.91376	1.78221	1.00813	0.529056	0.114522	3.83838	2.01798	0.371491	0.38005	2.11355	0.217399	1.0174	0.818465	0.522428
RpL30	0.825229	1.24986	0.970566	0.867656	1.11577	1.09362	0.726963	0.376117	0.360963	0.618651	0.601903	0.216832	0.289862	0.314846
RpL36	0.904223	0.986537	1.04267	0.933845	1.73397	0.87409	0.58527	0.579033	0.434762	0.724819	0.530528	0.219776	0.350427	0.2542
RpS13	0.717149	0.925674	1.01095	1.27266	1.00353	1.08851	1.00497	0.664246	0.337296	0.676307	0.597529	0.57285	0.6111	0.618485
RpS15	0.122517	1.00203	1.72722	1.91681	0.69977	2.47319	1.33294	0.555571	0.488048	1.08803	0.95846	0.663697	3.59425	1.02872
RpS16	0.885357	0.932378	0.958827	0.989224	1.14154	1.07628	0.974692	0.550285	0.248039	0.457047	0.388909	0.421772	0.485293	0.472019
RpS20	1.01887	0.954321	0.841847	1.18205	1.05376	0.946708	0.971385	0.576336	0.261756	0.454804	0.485764	0.382146	0.380817	0.918406
mRpL12	0.973748	0.821551	1.48779	0.778	1.18093	1.14431	0.736522	0.194838	0.226045	0.327998	0.168713	0.210009	0.233147	0.16218
mRpL18	1.02574	0.810942	1.34687	0.851806	1.06868	1.19754	0.75462	0.590956	0.50006	2.56798	0.373628	0.416619	0.519353	0.496394

### Sheet: FatbodyRPgeneLarva
Rpgene	F1	F2	F3	F4	F5	F6	F7	M1	M2	M3	M4	M5	M6	M7
RpL6	0.618999	1.30741	0.993306	1.23299	1.11363	0.563029	1.58961	0.622199	0.483206	0.728895	0.407043	0.652078	0.514565	0.569656
RpL14	0.788253	1.19777	0.917885	1.14371	0.709207	1.24265	1.13095	0.489049	0.430252	0.382197	0.456713	0.422728	0.386759	0.428527
RpL21	0.810073	1.2405	0.878948	1.12217	0.719594	1.24679	1.11091	0.432672	0.448922	0.381753	0.40854	0.320484	0.291931	0.32123
RpL22	0.823683	1.20849	0.878472	1.13347	0.689666	1.31235	1.10122	0.423542	0.397327	0.378339	0.405444	0.28388	0.307768	0.442568
RpL23	0.764018	1.37421	0.932578	1.01228	0.714148	1.38349	1.00878	0.486954	0.440882	0.341665	0.394642	0.389518	0.314466	0.438206
RpL27	0.897361	1.11095	0.873057	1.13878	0.764456	1.26339	1.03198	0.472687	0.424467	0.367133	0.477738	0.386258	0.355041	0.43493
RpL30	0.808959	1.21424	0.909809	1.10908	0.755574	1.23232	1.07044	0.436089	0.419587	0.347608	0.446418	0.365911	0.2962	0.384765
RpL36	0.655487	1.29539	1.05719	1.10414	0.782991	1.16271	1.0948	0.403895	0.532388	0.51685	0.305761	0.416128	0.303683	0.418615
RpS13	0.640331	1.28486	0.958733	1.25656	0.730434	1.20802	1.12955	0.624781	0.559572	0.712395	0.432251	0.409041	0.373124	0.443427
RpS15	0.651741	1.15507	0.817801	1.60995	0.825508	1.17527	1.02731	0.532539	0.504736	0.629967	0.344934	0.353483	0.203934	0.305722
RpS16	0.599957	1.22559	1.00615	1.33972	0.806891	1.1065	1.11634	0.643142	0.491445	0.683298	0.420727	0.433391	0.352355	0.435415
RpS20	0.682737	1.32956	0.984194	1.10943	0.8008	1.13416	1.0974	0.543337	0.452973	0.576119	0.358469	0.373468	0.335676	0.408691
mRpL12	0.924444	0.943923	0.606121	0.94414	1.21141	1.33631	1.1912		0.421244	0.491258	0.878212	0.605897	0.619526
mRpL18	0.942982	1.06745	0.737654	0.913607	0.933973	1.18425	1.28338		0.386477	0.516519	0.727778	0.601163	0.561158

### Sheet: FatbodyMycRNAi
Replicate	Sex	r4	mycRNAi	r4mycRNAi
1	Female	0.515492	0.682807	0.190555
2	Female	0.396633	0.618277	0.157687
3	Female	0.38983	0.701638	0.189904
4	Female	0.421287	0.625956	0.136373
5	Female	0.454889	0.44073	0.237419
6	Female	0.606483	0.368569	0.205736
7	Female	0.250526	0.502104	0.14318
8	Female	0.418249	0.295623	0.16453
9	Female	0.433606	0.334332	0.169131
10	Female	0.406194	0.331125	0.147556
11	Female	0.417429	0.249336	0.168019
12	Female	0.437902	0.285835	0.149664
13	Female	0.424372	0.715203	0.151512
14	Female	0.456523	0.717127	0.146659
15	Female	0.420163	0.8047	0.141236
16	Female	0.385763	0.698399	0.157594
17	Female	0.366685	0.592619	0.222225
18	Female	0.44217	0.602039	0.110105
19	Female	0.425629	0.594748	0.155142
20	Female	0.431491	0.553556	0.176215
21	Female	0.398448	0.595774	0.161945
22	Female	0.432629	0.479461	0.248807
23	Female	0.395502	0.597782	0.180515
24	Female	0.363273	0.551513	0.16161
25	Female	0.354771	0.382721	0.251859
26	Female	0.238867	0.381937	0.198542
27	Female	0.241866	0.351513	0.20208
28	Female	0.241405	0.426213	0.136922
29	Female	0.305894	0.347911	0.293803
30	Female	0.293464	0.316342	0.157185
31	Female	0.510866	0.381243	0.244143
32	Female	0.445185	0.393037	0.237786
33	Female	0.363391	0.389503	0.225346
34	Female	0.461085	0.411333	0.215286
35	Female	0.486704	0.361898	0.18961
36	Female	0.427961	0.43028	0.164922
37	Female	0.379086	0.416804	0.177108
38	Female	0.332578	0.419973	0.175792
39	Female	0.473042	0.407818	0.14161
40	Female	0.433754	0.521846	0.147141
41	Female	0.415741	0.445484	0.182614
42	Female	0.458432	0.396333	0.240832
43	Female	0.373108	0.435851	0.185387
44	Female	0.367938	0.516311	0.16773
45	Female	0.258081	0.313458	0.190477
46	Female	0.654466	0.344777	0.284521
47	Female	0.591628	0.304497	0.159604
48	Female	0.442679	0.324674	0.237653
49	Female	0.391239	0.296013	0.19287
50	Female	0.383382	0.902157	0.23113
1	Male	0.3034	0.39309	0.0952279
2	Male	0.5006	0.228594	0.265167
3	Male	0.3165	0.424797	0.119249
4	Male	0.2863	0.370786	0.0891087
5	Male	0.2819	0.354989	0.211544
6	Male	0.2507	0.297341	0.167431
7	Male	0.2115	0.466033	0.110086
8	Male	0.2512	0.363911	0.169182
9	Male	0.2315	0.347068	0.183101
10	Male	0.2357	0.388241	0.169476
11	Male	0.3106	0.404329	0.103771
12	Male	0.2549	0.366195	0.144585
13	Male	0.3124	0.221366	0.135378
14	Male	0.2614	0.311698	0.125909
15	Male	0.2766	0.332366	0.104683
16	Male	0.1653	0.421924	0.205602
17	Male	0.343	0.313805	0.214296
18	Male	0.2164	0.336278	0.17695
19	Male	0.181	0.514647	0.157764
20	Male	0.3689	0.541559	0.178311
21	Male	0.3218	0.306527	0.278606
22	Male	0.203	0.415651	0.140874
23	Male	0.2956	0.342043	0.151122
24	Male	0.2128	0.265095	0.163972
25	Male	0.2098	0.241643	0.147125
26	Male	0.1624	0.324209	0.146279
27	Male	0.2393	0.278748	0.190475
28	Male	0.209	0.255136	0.355469
29	Male	0.1787	0.28791	0.237007
30	Male	0.167	0.219666	0.101404
31	Male	0.1853	0.254842	0.135181
32	Male	0.2382	0.329504	0.191705
33	Male	0.2293	0.294959	0.128534
34	Male	0.2587	0.257914	0.263148
35	Male	0.357	0.184807	0.133336
36	Male	0.2432	0.201941	0.123762
37	Male	0.2202	0.139023	0.352777
38	Male	0.2034	0.272864	0.166088
39	Male	0.217	0.294285	0.344208
40	Male	0.3367	0.249998	0.177209
41	Male	0.2437	0.279127	0.162359
42	Male	0.2776	0.271536	0.194273
43	Male	0.3294	0.265165	0.148719
44	Male	0.297	0.152806
45	Male	0.2351	0.216362
46	Male	0.1897
47	Male	0.3264
48	Male	0.1774
49	Male	0.2337
50	Male	0.376

### Sheet: FatbodyProteinSynthesis
Replicate	Sex	FluorescentIntensity	FluorescentIntensityPerArea
1	Female	9690375	4363.49
2	Female	12747991	5174.93
3	Female	11291261	4511.84
4	Female	10501931	3832.76
5	Female	18374501	4101.39
6	Female	10856240	4173.4
7	Female	11762708	4156.85
8	Female	14907286	4622.2
9	Female	10874031	3781.63
10	Female	9419331	3809.49
11	Female	13679622	4106.89
12	Female	17155742	5798.67
13	Female	15828069	4455.2
14	Female	17163710	5844.74
15	Female	16643981	5544.49
16	Female	16217960	5520.84
17	Female	19051797	4386.89
18	Female	11913916	4799.7
19	Female	19389964	5928.25
20	Female	14822456	5888.77
1	Male	5651601	2982.91
2	Male	5367343	3417.21
3	Male	6186236	3252.53
4	Male	6181762	3810.42
5	Male	5940297	2806.12
6	Male	5447394	3150.46
7	Male	3390883	2869.14
8	Male	4591040	3388.87
9	Male	6371129	4597.19
10	Male	5313365	3430.8
11	Male	6966100	4102.66
12	Male	5442854	3252.27
13	Male	8722729	4243.31
14	Male	9173327	4403.5
15	Male	8559157	3939.63
16	Male	6130896	4005.8
17	Male	4064399	3190
18	Male	7578286	5402.78
19	Male	5503627	4162.57
20	Male	7143359	5565.21
