## Supplementary material for "Cell type specific allometry controls sex-differences in *Drosophila* body size": Supp Table 4

### Sheet: Sheet1
Reagent type (species)	Designation	Source or reference	Identifiers	Additional information
gene (Drosophila melanogaster)	Enter new "gene"
strain, strain background (D. melanogaster)	Mef2-GAL4	Bloomington Drosophila Stock Center, Bloomington, IN	BDSC:27390
strain, strain background (D. melanogaster)	UAS-histone-mRFP-36	gift from Frederik Wirtz-Peitz
strain, strain background (D. melanogaster)	R94C02::tdTomato (attP2)
strain, strain background (D. melanogaster)	UAS-myc RNAi		BDSC: 36123
strain, strain background (D. melanogaster)	TRiP control		BDSC: 36303
strain, strain background (D. melanogaster)	R4-GAL4		BDSC: 33832
strain, strain background (D. melanogaster)	w1118	Bloomington Drosophila Stock Center, Bloomington, IN	BDSC:3605
genetic reagent (Drosophila melanogaster)	Enter new "genetic reagent"
biological sample (D. melanogaster male)	Enter new "biological sample"
antibody	H15/Neuromancer-1 Guineapig
antibody	Fibrillarin Mouse	EnCor Biotechnology
antibody	F-actin (phalloidin)	Invitrogen, ThermoFisher Scientific, Waltham, MA
antibody	Alexa Fluor goat anti-rat 488	Invitrogen, ThermoFisher Scientific, Waltham, MA
antibody	Alexa Fluor goat anti-rabbit 488	Invitrogen, ThermoFisher Scientific, Waltham, MA
antibody	Alexa Fluor goat anti-mouse 568	Invitrogen, ThermoFisher Scientific, Waltham, MA
antibody	Alexa Fluor goat anti-rat 568	Invitrogen, ThermoFisher Scientific, Waltham, MA
antibody	Alexa Fluor goat anti-guinea pig 568	Invitrogen, ThermoFisher Scientific, Waltham, MA
antibody	rabbit anti-fibrillarin	Aris et al. 1988 https://doi.org/10.1083/jcb.107.1.17
chemical compound	Normal Goat Serum	EMD Millipore	S26-100ML
chemical compound	DAPI	MilliporeSigma, Burlington, MA
chemical compound	PBS	Vector Labs, Burlingame, CA
chemical compound	Triton X (PBST)	Sigma-Aldrich, St Louis, MO	T-9284
chemical compound	phalloidin-Alexa 488	Thermo Fisher Scientific	A12379
chemical compound	PFA	Invitrogen, ThermoFisher Scientific, Waltham, MA
chemical compound	Vectashield		SKU H-1000-10
chemical compound	SlowFade Diamond	Thermo Fisher Scientific	S36972
chemical compound	PBTx
chemical compound	Hoechst 3342	Thermo Fisher Scientific	Cat#H3570
chemical compound	TRIzol	Sigma-Aldrich, St Louis, MO, USA	15596018
chemical compound	recombinant Taq DNA Polymerase	Thermo Fisher Scientific
chemical compound	SYBR Green I Nucleic Acid Gel Stain	Thermo Fisher Scientific
chemical compound	PCR buffer	Thermo Fisher Scientific
chemical compound	dNTP mix	FroggaBio
chemical compound	BODIPY 493/503	Thermo Fisher Scientific	Cat#D3922
commercial assay or kit	Click-iT PLus OPP Alexa Fluor 488	Thermo Fisher Scientific	C10456
commercial assay or kit	QuantiTect Reverse Transcription Kit	Qiagen
commercial assay or kit	Enter new "commercial assay or kit"
software, algorithm	R	Team, R. Core. "R: A language and environment for statistical computing." (2013): 201.	v4.2.2
software, algorithm	ggplot2		v3.4.1
software, algorithm	tidyverse		v2.0.0
software, algorithm	ComplexHeatmap		v2.15.4
software, algorithm	ggsignig		v0.6.4
software, algorithm	python		V3.11.10
software, algorithm	loompy		v3.0.7
software, algorithm	anndata		v0.10.9
software, algorithm	scanpy		v1.16.1
software, algorithm	Fiji		v1.16.1
software, algorithm	Napari		v1.16.1
other	Enter new "other entry"
